# The chromodomain proteins, Cbx1 and Cbx2 have distinct roles in the regulation of heterochromatin and virulence in the fungal wheat pathogen, *Zymoseptoria tritici*

**DOI:** 10.1101/2022.09.21.508279

**Authors:** Callum J. Fraser, Julian C. Rutherford, Jason J. Rudd, Simon K. Whitehall

## Abstract

Heterochromatin is characterized by specific histone post-translational modifications such as the di- and tri-methylation of histone H3 on lysine 9 (H3K9me2/3), which direct the recruitment of ‘reader’ proteins to chromatin. In the fungal phytopathogen, *Zymoseptoria tritici,* deletion of the H3K9 methyltransferase gene *kmt1,* results in a global increase in the expression of transposable elements (TEs), genome instability and loss of virulence. Here we have identified two *Z. tritici* chromodomain proteins, Cbx1 and Cbx2, that recognise H3K9me modifications. Cbx1 is a Heterochromatin Protein 1 homolog that binds H3K9me2/3 *in vitro* and associates with heterochromatic loci *in vivo*. Transcriptomic analysis also indicates that Cbx1 and Kmt1 regulate overlapping sets of protein-encoding genes. However, unlike Δ*kmt1* mutants, Δ*cbx1* strains do not exhibit a global increase in TE expression and have only a partial reduction in virulence, suggesting the existence of additional H3K9me reader proteins. Accordingly, we have identified a fungal-specific chromodomain protein, Cbx2, that binds H3K9me3 *in vitro*. Strikingly, the growth defects of Δ*cbx1* Δ*cbx2* double mutants closely resemble those of Δ*kmt1* consistent with Cbx1 and Cbx2 playing redundant roles in gene silencing. Overall, the data suggest that key functions of H3K9me modifications are mediated by a combination of Cbx1 and Cbx2.
