## Supplementary Table 3 for "The chromodomain proteins, Cbx1 and Cbx2 have distinct roles in the regulation of heterochromatin and virulence in the fungal wheat pathogen, *Zymoseptoria tritici*"

### Sheet: Gene DE in cbx1 but NOT kmt1
Gene	baseMean	log2FoldChange	lfcSE	stat	pvalue	padj	chromosome	start	end	strand	alias
ZtritIPO323_04t12583	12.1202	6.4738	1.61607	3.3871	0.000706368	0.00915258	8	916913	918448	+	ZtritIPO323_04g12583;Alias=Mycgr3G95076
ZtritIPO323_04t03086	11.7411	6.39111	1.67007	3.22809	0.00124622	0.0154279	11	342361	342687	-	ZtritIPO323_04g03086
ZtritIPO323_04t12503	9.71875	6.26613	1.68096	3.13282	0.00173135	0.0209474	8	735576	736338	+	ZtritIPO323_04g12503
ZtritIPO323_04t10362	9.34357	5.84564	1.66356	2.91281	0.00358196	0.0417833	5	2564405	2564818	+	ZtritIPO323_04g10362;Alias=Mycgr3G104671
ZtritIPO323_04t00176	35.1204	5.68304	1.11664	4.19385	2.74254e-05	0.000416472	1	561886	563706	+	ZtritIPO323_04g00176
ZtritIPO323_04t07854	34.1892	5.5268	1.16366	3.89014	0.000100186	0.00143324	3	2042449	2043372	-	ZtritIPO323_04g07854
ZtritIPO323_04t04379	42.4737	5.38602	0.899875	4.87403	1.09342e-06	1.87869e-05	13	716967	718183	-	ZtritIPO323_04g04379
ZtritIPO323_04t10770	27.8121	5.27542	1.26253	3.3864	0.000708163	0.00916693	6	1090935	1091931	+	ZtritIPO323_04g10770;Alias=Mycgr3G43511
ZtritIPO323_04t06672	319.463	5.19292	0.627729	6.6795	2.39752e-11	5.72871e-10	2	3286304	3287169	-	ZtritIPO323_04g06672
ZtritIPO323_04t11916	23.7622	5.09847	1.13541	3.6097	0.00030655	0.00414107	7	1749050	1750183	-	ZtritIPO323_04g11916;Alias=Mycgr3G94634
ZtritIPO323_04t04620	21.6101	4.89587	1.14415	3.40504	0.000661538	0.00861356	14	305235	305570	-	ZtritIPO323_04g04620
ZtritIPO323_04t06685	156.309	4.71712	0.926077	4.01383	5.97403e-05	0.000876256	2	3319053	3319865	-	ZtritIPO323_04g06685;Alias=Mycgr3G91176
ZtritIPO323_04t12993	19.9333	4.62622	1.1403	3.18005	0.0014725	0.0179459	8	1895256	1897010	-	ZtritIPO323_04g12993
ZtritIPO323_04t04999	17.2387	4.53284	1.18184	2.98926	0.00279653	0.0329382	16	477326	478184	+	ZtritIPO323_04g04999;Alias=Mycgr3G97766
ZtritIPO323_04t08293	18.9623	4.44824	1.16527	2.95917	0.00308469	0.0361725	3	3141129	3142496	+	ZtritIPO323_04g08293
ZtritIPO323_04t08995	2181.79	4.36955	0.194213	17.3498	1.97987e-67	2.31558e-65	4	1718569	1720313	-	ZtritIPO323_04g08995
ZtritIPO323_04t13193	189.709	3.99155	0.381596	7.83956	4.5212e-15	1.27444e-13	9	178406	179311	+	ZtritIPO323_04g13193
ZtritIPO323_04t07430	84.0199	3.86507	0.475601	6.0241	1.70055e-09	3.5262e-08	3	935030	935260	-	ZtritIPO323_04g07430
ZtritIPO323_04t05366	21.8431	3.72892	0.89044	3.06469	0.00217897	0.0260558	19	198690	200608	-	ZtritIPO323_04g05366;Alias=Mycgr3G97943
ZtritIPO323_04t13855	211.101	3.70432	0.325567	8.30651	9.85618e-17	3.00715e-15	9	2087972	2088878	-	ZtritIPO323_04g13855;Alias=Mycgr3G101325
ZtritIPO323_04t12950	86.3344	3.62868	0.430294	6.10903	1.00238e-09	2.11133e-08	8	1736118	1736726	+	ZtritIPO323_04g12950
ZtritIPO323_04t04604	56.7247	3.6021	0.582193	4.46948	7.84093e-06	0.000125201	14	259613	261259	-	ZtritIPO323_04g04604;Alias=Mycgr3G97566
ZtritIPO323_04t13103	2923.74	3.54528	0.184473	13.7975	2.63677e-43	1.89011e-41	8	2176902	2177245	-	ZtritIPO323_04g13103;Alias=Mycgr3G46257
ZtritIPO323_04t09522	3911.86	3.52047	0.372195	6.77191	1.2709e-11	3.0809e-10	5	303786	304721	-	ZtritIPO323_04g09522;Alias=Mycgr3G71724
ZtritIPO323_04t05546	262.054	3.50885	0.299487	8.37715	5.42237e-17	1.66966e-15	2	268656	270175	+	ZtritIPO323_04g05546
ZtritIPO323_04t10504	385.853	3.50834	0.35207	7.12454	1.04425e-12	2.61873e-11	6	221027	221575	+	ZtritIPO323_04g10504
ZtritIPO323_04t03262	32.4705	3.5007	0.641208	3.89998	9.62019e-05	0.00138218	11	804937	806064	-	ZtritIPO323_04g03262;Alias=Mycgr3G96651
ZtritIPO323_04t01145	116.24	3.49398	0.455532	5.47488	4.3781e-08	8.26105e-07	1	3002789	3004142	+	ZtritIPO323_04g01145;Alias=Mycgr3G83802
ZtritIPO323_04t13295	114.358	3.42722	0.400594	6.05903	1.36942e-09	2.86633e-08	9	486068	487579	-	ZtritIPO323_04g13295;Alias=Mycgr3G95586
ZtritIPO323_04t09774	417.688	3.37292	0.295916	8.01892	1.06683e-15	3.09891e-14	5	1000385	1001135	+	ZtritIPO323_04g09774
ZtritIPO323_04t11460	316.276	3.33966	0.220606	10.6056	2.80686e-26	1.20334e-24	7	505911	507050	+	ZtritIPO323_04g11460;Alias=Mycgr3G44955
ZtritIPO323_04t13296	36.4565	3.32554	0.639825	3.63465	0.000278355	0.00378705	9	488468	490893	-	ZtritIPO323_04g13296;Alias=Mycgr3G95587
ZtritIPO323_04t01841	7388.13	3.31988	0.120259	19.2907	6.43222e-83	1.11378e-80	1	4740504	4741892	+	ZtritIPO323_04g01841;Alias=Mycgr3G84149
ZtritIPO323_04t08095	170.856	3.31847	0.380276	6.0968	1.08214e-09	2.27216e-08	3	2662470	2665101	+	ZtritIPO323_04g08095
ZtritIPO323_04t12965	1923.54	3.24534	0.126889	17.6953	4.55421e-70	5.62234e-68	8	1776573	1837555	+	ZtritIPO323_04g12965
ZtritIPO323_04t10080	111.75	3.11285	0.350624	6.02597	1.68094e-09	3.49641e-08	5	1754409	1755521	-	ZtritIPO323_04g10080;Alias=Mycgr3G93359
ZtritIPO323_04t13847	57.2458	3.11004	0.565263	3.73284	0.00018933	0.00262951	9	2063627	2065499	-	ZtritIPO323_04g13847;Alias=Mycgr3G95983
ZtritIPO323_04t03202	40.3472	3.10494	0.625111	3.36731	0.00075906	0.00974066	11	644016	644280	+	ZtritIPO323_04g03202
ZtritIPO323_04t00896	96.1021	3.08135	0.358186	5.81081	6.21696e-09	1.25402e-07	1	2359774	2361448	+	ZtritIPO323_04g00896;Alias=Mycgr3G35188
ZtritIPO323_04t06148	126.305	3.0783	0.433098	4.79867	1.5972e-06	2.71279e-05	2	1923871	1924187	-	ZtritIPO323_04g06148
ZtritIPO323_04t10407	58.3399	3.06774	0.456957	4.52501	6.03933e-06	9.80784e-05	5	2712939	2714554	+	ZtritIPO323_04g10407
ZtritIPO323_04t00351	88.6325	3.06339	0.447746	4.60838	4.05809e-06	6.66337e-05	1	1024310	1024924	+	ZtritIPO323_04g00351
ZtritIPO323_04t01755	780.321	3.05357	0.150722	13.6249	2.84922e-42	1.97857e-40	1	4548059	4549632	+	ZtritIPO323_04g01755;Alias=Mycgr3G98764
ZtritIPO323_04t04602	35.0086	3.03736	0.616605	3.30417	0.000952592	0.0121192	14	254727	255916	-	ZtritIPO323_04g04602;Alias=Mycgr3G97564
ZtritIPO323_04t00401	38.1069	2.99014	0.618744	3.21641	0.00129803	0.0159951	1	1146594	1148506	-	ZtritIPO323_04g00401
ZtritIPO323_04t03612	29.6349	2.87653	0.642579	2.92031	0.00349681	0.0408615	12	152459	152878	+	ZtritIPO323_04g03612;Alias=Mycgr3G50591
ZtritIPO323_04t11459	236.306	2.83645	0.221999	8.27233	1.31361e-16	3.94468e-15	7	504739	505457	-	ZtritIPO323_04g11459;Alias=Mycgr3G44786
ZtritIPO323_04t08501	879.24	2.81654	0.566405	3.20713	0.00134064	0.0164441	4	326400	327054	+	ZtritIPO323_04g08501;Alias=Mycgr3G104000
ZtritIPO323_04t08761	120.976	2.77961	0.357588	4.9767	6.46778e-07	1.12139e-05	4	1022096	1022713	-	ZtritIPO323_04g08761;Alias=Mycgr3G40192
ZtritIPO323_04t07804	131.992	2.74744	0.328035	5.32699	9.98548e-08	1.84144e-06	3	1923077	1924366	-	ZtritIPO323_04g07804;Alias=Mycgr3G39456
ZtritIPO323_04t10516	46.0251	2.72841	0.595627	2.90183	0.00370986	0.0431619	6	253009	254489	-	ZtritIPO323_04g10516;Alias=Mycgr3G59604
ZtritIPO323_04t03098	183.184	2.71441	0.356668	4.80673	1.53418e-06	2.60908e-05	11	373622	375548	-	ZtritIPO323_04g03098;Alias=Mycgr3G96530
ZtritIPO323_04t06673	1894	2.71325	0.178801	9.58189	9.52813e-22	3.5685e-20	2	3288186	3290058	+	ZtritIPO323_04g06673;Alias=Mycgr3G108314
ZtritIPO323_04t06493	186.116	2.71144	0.258501	6.62064	3.57643e-11	8.45472e-10	2	2757537	2757935	-	ZtritIPO323_04g06493;Alias=Mycgr3G103396
ZtritIPO323_04t03808	72.8067	2.70209	0.527345	3.22767	0.00124803	0.015436	12	693556	694467	+	ZtritIPO323_04g03808
ZtritIPO323_04t06906	103.252	2.69799	0.371844	4.56641	4.96141e-06	8.10667e-05	20	102311	104442	+	ZtritIPO323_04g06906
ZtritIPO323_04t07891	134.493	2.67802	0.302264	5.55148	2.83258e-08	5.42626e-07	3	2134838	2136584	+	ZtritIPO323_04g07891;Alias=Mycgr3G56911
ZtritIPO323_04t06785	106.257	2.66089	0.381011	4.35916	1.30561e-05	0.000203837	2	3564011	3565530	-	ZtritIPO323_04g06785;Alias=Mycgr3G91247
ZtritIPO323_04t02908	65.6515	2.65688	0.448968	3.69043	0.000223876	0.00308043	10	1477645	1478863	-	ZtritIPO323_04g02908;Alias=Mycgr3G49158
ZtritIPO323_04t04472	160.141	2.64737	0.310072	5.31286	1.07916e-07	1.98736e-06	13	955534	956591	-	ZtritIPO323_04g04472;Alias=Mycgr3G51174
ZtritIPO323_04t08909	151.115	2.6384	0.282038	5.80914	6.27927e-09	1.26468e-07	4	1441469	1443022	-	ZtritIPO323_04g08909;Alias=Mycgr3G109115
ZtritIPO323_04t11913	1410.9	2.63365	0.189137	8.63743	5.74934e-18	1.86428e-16	7	1738732	1740237	+	ZtritIPO323_04g11913;Alias=Mycgr3G94631
ZtritIPO323_04t07108	45.0191	2.62562	0.497725	3.26609	0.00109043	0.0137028	21	362897	363295	-	ZtritIPO323_04g07108;Alias=Mycgr3G98126
ZtritIPO323_04t04422	1760.9	2.62493	0.321968	5.04688	4.49074e-07	7.91999e-06	13	810930	812364	+	ZtritIPO323_04g04422;Alias=Mycgr3G51025
ZtritIPO323_04t10399	513.922	2.62275	0.265944	6.10185	1.04845e-09	2.20489e-08	5	2696436	2696900	+	ZtritIPO323_04g10399
ZtritIPO323_04t10848	91.092	2.62163	0.475898	3.40751	0.000655584	0.00855275	6	1313964	1314401	+	ZtritIPO323_04g10848
ZtritIPO323_04t04070	620.221	2.62152	0.191978	8.44641	3.0041e-17	9.29319e-16	12	1347202	1347930	+	ZtritIPO323_04g04070
ZtritIPO323_04t04488	53.8033	2.62049	0.435728	3.71905	0.000199974	0.00276582	13	987345	988136	+	ZtritIPO323_04g04488;Alias=Mycgr3G78009
ZtritIPO323_04t09137	345.344	2.61578	0.202204	7.99084	1.3402e-15	3.87612e-14	4	2109450	2110378	-	ZtritIPO323_04g09137;Alias=Mycgr3G92732
ZtritIPO323_04t03165	90.917	2.6044	0.338605	4.73828	2.15541e-06	3.62855e-05	11	559586	560245	-	ZtritIPO323_04g03165
ZtritIPO323_04t11519	114.825	2.6035	0.317046	5.05764	4.24473e-07	7.49603e-06	7	660953	662008	-	ZtritIPO323_04g11519;Alias=Mycgr3G26689
ZtritIPO323_04t11561	42.7487	2.60271	0.547487	2.9274	0.00341812	0.0400121	7	833003	833789	+	ZtritIPO323_04g11561
ZtritIPO323_04t07514	723.194	2.5813	0.202625	7.80409	5.9931e-15	1.67518e-13	3	1208993	1209838	-	ZtritIPO323_04g07514;Alias=Mycgr3G108530
ZtritIPO323_04t13245	134.13	2.54665	0.447758	3.4542	0.000551933	0.00726448	9	330265	331662	-	ZtritIPO323_04g13245;Alias=Mycgr3G105651
ZtritIPO323_04t06824	336.915	2.50885	0.226241	6.66924	2.57132e-11	6.12203e-10	2	3712846	3713540	+	ZtritIPO323_04g06824;Alias=Mycgr3G69167
ZtritIPO323_04t02074	89.2909	2.4971	0.459802	3.25596	0.0011301	0.0141614	1	5340269	5340556	-	ZtritIPO323_04g02074;Alias=Mycgr3G34783
ZtritIPO323_04t02372	372.768	2.49301	0.174845	8.53907	1.35309e-17	4.30566e-16	10	107365	108215	-	ZtritIPO323_04g02372;Alias=Mycgr3G105826
ZtritIPO323_04t00943	5394.66	2.49257	0.117091	12.747	3.23792e-37	1.99867e-35	1	2480623	2481166	+	ZtritIPO323_04g00943;Alias=Mycgr3G89280
ZtritIPO323_04t11283	61.489	2.45481	0.473152	3.07472	0.00210699	0.0252858	6	2654661	2654903	-	ZtritIPO323_04g11283
ZtritIPO323_04t09314	1767.84	2.43026	0.122557	11.6702	1.81067e-31	9.46734e-30	4	2538445	2539329	-	ZtritIPO323_04g09314;Alias=Mycgr3G109300
ZtritIPO323_04t05396	72.0341	2.43009	0.39232	3.64522	0.000267161	0.00364592	19	269609	270429	+	ZtritIPO323_04g05396;Alias=Mycgr3G97965
ZtritIPO323_04t06577	71.3333	2.42476	0.422503	3.37218	0.000745762	0.00958847	2	2954131	2956278	+	ZtritIPO323_04g06577;Alias=Mycgr3G91094
ZtritIPO323_04t00996	90.429	2.42355	0.364003	3.91081	9.19871e-05	0.00132591	1	2604754	2605585	-	ZtritIPO323_04g00996
ZtritIPO323_04t09231	100.609	2.41567	0.313163	4.52055	6.1678e-06	0.000100043	4	2339294	2340052	-	ZtritIPO323_04g09231
ZtritIPO323_04t01675	810.444	2.40423	0.184507	7.61068	2.72655e-14	7.4494e-13	1	4334593	4335714	+	ZtritIPO323_04g01675;Alias=Mycgr3G66898
ZtritIPO323_04t08021	776.027	2.40396	0.1694	8.28787	1.15296e-16	3.50169e-15	3	2445732	2447191	-	ZtritIPO323_04g08021;Alias=Mycgr3G108734
ZtritIPO323_04t04572	138.125	2.38628	0.297623	4.65784	3.19538e-06	5.27931e-05	14	167058	167351	+	ZtritIPO323_04g04572
ZtritIPO323_04t12978	1337.27	2.38236	0.424833	3.2539	0.00113832	0.0142509	8	1863801	1865168	-	ZtritIPO323_04g12978
ZtritIPO323_04t09917	58.5161	2.38113	0.426436	3.23877	0.00120047	0.0149868	5	1339501	1340602	+	ZtritIPO323_04g09917;Alias=Mycgr3G104522
ZtritIPO323_04t04368	69.5136	2.37065	0.393444	3.48372	0.000494487	0.00655368	13	691067	692227	+	ZtritIPO323_04g04368
ZtritIPO323_04t02741	1135.39	2.35596	0.166815	8.12851	4.34617e-16	1.28772e-14	10	988862	989725	+	ZtritIPO323_04g02741;Alias=Mycgr3G96284
ZtritIPO323_04t03836	65.5798	2.35472	0.409015	3.31215	0.000925816	0.0118011	12	786431	787327	+	ZtritIPO323_04g03836;Alias=Mycgr3G97057
ZtritIPO323_04t07347	758.991	2.35305	0.186381	7.25956	3.88363e-13	9.97695e-12	3	664592	665430	-	ZtritIPO323_04g07347;Alias=Mycgr3G85021
ZtritIPO323_04t10827	1785.21	2.34873	0.0973946	13.8481	1.30601e-43	9.41246e-42	6	1251958	1253174	-	ZtritIPO323_04g10827;Alias=Mycgr3G73095
ZtritIPO323_04t08900	223.427	2.34353	0.218519	6.14835	7.82948e-10	1.66227e-08	4	1411621	1413713	-	ZtritIPO323_04g08900;Alias=Mycgr3G71117
ZtritIPO323_04t01527	1769.47	2.33516	0.0939433	14.2124	7.67007e-46	5.77769e-44	1	3971998	3973582	+	ZtritIPO323_04g01527;Alias=Mycgr3G34603
ZtritIPO323_04t02794	142.373	2.32689	0.294741	4.50189	6.73503e-06	0.000108548	10	1099715	1101712	+	ZtritIPO323_04g02794;Alias=Mycgr3G48631
ZtritIPO323_04t01529	288.811	2.3258	0.215202	6.16072	7.24166e-10	1.54238e-08	1	3976390	3979389	+	ZtritIPO323_04g01529
ZtritIPO323_04t10844	1484.13	2.31234	0.142548	9.20633	3.37454e-20	1.19028e-18	6	1302605	1303821	+	ZtritIPO323_04g10844;Alias=Mycgr3G43667
ZtritIPO323_04t03083	153.057	2.29978	0.256543	5.06652	4.05158e-07	7.16815e-06	11	338137	338932	+	ZtritIPO323_04g03083;Alias=Mycgr3G96518
ZtritIPO323_04t02182	105.782	2.29134	0.359035	3.59671	0.000322269	0.00434901	1	5590280	5592132	+	ZtritIPO323_04g02182;Alias=Mycgr3G34052
ZtritIPO323_04t05507	60.3324	2.28081	0.414375	3.09096	0.00199512	0.0240297	2	124551	131811	-	ZtritIPO323_04g05507;Alias=Mycgr3G9788
ZtritIPO323_04t02021	1149.83	2.26781	0.181193	6.997	2.61509e-12	6.48085e-11	1	5232150	5233178	+	ZtritIPO323_04g02021;Alias=Mycgr3G90090
ZtritIPO323_04t06675	240.846	2.26299	0.284247	4.44329	8.85947e-06	0.000141127	2	3294617	3296188	+	ZtritIPO323_04g06675;Alias=Mycgr3G108315
ZtritIPO323_04t04605	280.752	2.25291	0.222719	5.62552	1.84949e-08	3.61572e-07	14	261574	263802	+	ZtritIPO323_04g04605;Alias=Mycgr3G97567
ZtritIPO323_04t00033	153.409	2.24809	0.32724	3.814	0.000136733	0.00192713	1	180980	182648	-	ZtritIPO323_04g00033;Alias=Mycgr3G88606
ZtritIPO323_04t09393	163.169	2.24708	0.282256	4.41825	9.95028e-06	0.00015715	4	2745133	2745819	-	ZtritIPO323_04g09393;Alias=Mycgr3G92901
ZtritIPO323_04t03876	1725.19	2.23977	0.189735	6.53422	6.39427e-11	1.47245e-09	12	871983	876539	+	ZtritIPO323_04g03876
ZtritIPO323_04t03782	74.9837	2.23177	0.380668	3.2358	0.00121301	0.0150869	12	598059	598486	+	ZtritIPO323_04g03782
ZtritIPO323_04t06057	63.4838	2.22217	0.428315	2.85343	0.00432504	0.0498407	2	1633961	1634311	-	ZtritIPO323_04g06057
ZtritIPO323_04t09767	141.228	2.21416	0.309778	3.91943	8.87576e-05	0.00128074	5	909192	909687	-	ZtritIPO323_04g09767;Alias=Mycgr3G42731
ZtritIPO323_04t01534	1005.19	2.20678	0.158948	7.59227	3.14343e-14	8.53592e-13	1	3988141	3990051	-	ZtritIPO323_04g01534;Alias=Mycgr3G89741
ZtritIPO323_04t08089	73.6908	2.20041	0.410517	2.92415	0.00345399	0.0403965	3	2644222	2644503	-	ZtritIPO323_04g08089
ZtritIPO323_04t08272	2379.64	2.19929	0.1639	7.31719	2.53209e-13	6.59383e-12	3	3095202	3096450	+	ZtritIPO323_04g08272;Alias=Mycgr3G92099
ZtritIPO323_04t05712	134.363	2.19793	0.307639	3.89395	9.8626e-05	0.00141244	2	729610	730781	-	ZtritIPO323_04g05712;Alias=Mycgr3G67922
ZtritIPO323_04t13856	96.829	2.19631	0.361343	3.31074	0.000930502	0.0118495	9	2089359	2090382	-	ZtritIPO323_04g13856;Alias=Mycgr3G101326
ZtritIPO323_04t03638	637.477	2.19229	0.15145	7.87249	3.4764e-15	9.90403e-14	12	208091	209065	+	ZtritIPO323_04g03638;Alias=Mycgr3G50425
ZtritIPO323_04t10909	411.607	2.18102	0.194837	6.06157	1.34803e-09	2.826e-08	6	1462804	1463031	+	ZtritIPO323_04g10909
ZtritIPO323_04t06507	383.148	2.1719	0.218785	5.35639	8.49035e-08	1.57663e-06	2	2794487	2795714	+	ZtritIPO323_04g06507;Alias=Mycgr3G68859
ZtritIPO323_04t01398	356.026	2.1674	0.210628	5.54247	2.98239e-08	5.69688e-07	1	3635715	3636580	+	ZtritIPO323_04g01398
ZtritIPO323_04t05545	106.193	2.16359	0.311486	3.73561	0.000187261	0.0026035	2	266739	267647	-	ZtritIPO323_04g05545
ZtritIPO323_04t08996	511.04	2.16214	0.140449	8.27447	1.2903e-16	3.88342e-15	4	1721712	1723118	-	ZtritIPO323_04g08996;Alias=Mycgr3G39898
ZtritIPO323_04t08522	3926.73	2.14741	0.134742	8.51558	1.65765e-17	5.21261e-16	4	366713	368534	-	ZtritIPO323_04g08522;Alias=Mycgr3G70646
ZtritIPO323_04t12991	3436.2	2.14437	0.114449	9.99888	1.5413e-23	6.02642e-22	8	1891574	1892694	+	ZtritIPO323_04g12991;Alias=Mycgr3G46098
ZtritIPO323_04t01568	485.683	2.1385	0.174738	6.51548	7.24572e-11	1.65992e-09	1	4077456	4077841	+	ZtritIPO323_04g01568
ZtritIPO323_04t07066	165.06	2.13745	0.2797	4.06669	4.76862e-05	0.000704098	21	258190	259592	-	ZtritIPO323_04g07066
ZtritIPO323_04t10124	237.539	2.13416	0.198671	5.70875	1.13811e-08	2.24473e-07	5	1907545	1907991	+	ZtritIPO323_04g10124
ZtritIPO323_04t11392	510.279	2.12415	0.221425	5.07686	3.83717e-07	6.81239e-06	7	326838	331016	-	ZtritIPO323_04g11392
ZtritIPO323_04t12983	169.384	2.11847	0.289708	3.86067	0.000113075	0.00160728	8	1876395	1877093	-	ZtritIPO323_04g12983;Alias=Mycgr3G95369
ZtritIPO323_04t09437	320.099	2.11652	0.269029	4.15018	3.3221e-05	0.000498241	4	2841409	2842314	-	ZtritIPO323_04g09437
ZtritIPO323_04t03754	262.543	2.10815	0.29753	3.72449	0.000195707	0.00270962	12	541167	542745	-	ZtritIPO323_04g03754;Alias=Mycgr3G50320
ZtritIPO323_04t02495	625.62	2.0988	0.164309	6.6874	2.27175e-11	5.4477e-10	10	400158	400886	+	ZtritIPO323_04g02495
ZtritIPO323_04t11790	69.9833	2.09502	0.378733	2.89126	0.003837	0.0445633	7	1406562	1407536	-	ZtritIPO323_04g11790;Alias=Mycgr3G45226
ZtritIPO323_04t00435	687.518	2.0893	0.16267	6.69637	2.13661e-11	5.14213e-10	1	1273868	1274431	-	ZtritIPO323_04g00435
ZtritIPO323_04t03112	328.768	2.08033	0.180578	5.9826	2.19597e-09	4.51139e-08	11	418281	420033	+	ZtritIPO323_04g03112;Alias=Mycgr3G96541
ZtritIPO323_04t13335	219.535	2.07648	0.274208	3.92578	8.64504e-05	0.0012488	9	612586	614525	+	ZtritIPO323_04g13335;Alias=Mycgr3G48237
ZtritIPO323_04t08369	485.262	2.07625	0.151064	7.12446	1.0449e-12	2.61873e-11	3	3307831	3309434	-	ZtritIPO323_04g08369;Alias=Mycgr3G70510
ZtritIPO323_04t09658	912.278	2.07393	0.129643	8.28378	1.19323e-16	3.60757e-15	5	663344	665341	-	ZtritIPO323_04g09658
ZtritIPO323_04t12989	18951	2.06363	0.159865	6.65328	2.86629e-11	6.80005e-10	8	1888506	1889246	+	ZtritIPO323_04g12989;Alias=Mycgr3G105587
ZtritIPO323_04t11905	157.131	2.04481	0.259969	4.01898	5.84514e-05	0.000858295	7	1711375	1713687	-	ZtritIPO323_04g11905;Alias=Mycgr3G94625
ZtritIPO323_04t07677	249.369	2.04434	0.236379	4.41805	9.95963e-06	0.00015715	3	1607177	1608181	+	ZtritIPO323_04g07677;Alias=Mycgr3G108594
ZtritIPO323_04t10847	3250.93	2.03691	0.341032	3.04052	0.0023617	0.0281651	6	1310501	1311235	+	ZtritIPO323_04g10847;Alias=Mycgr3G109856
ZtritIPO323_04t13031	254.28	2.03676	0.251129	4.12842	3.65262e-05	0.000546581	8	1964585	1969515	-	ZtritIPO323_04g13031
ZtritIPO323_04t12835	134.325	2.03607	0.284717	3.63894	0.000273763	0.00373219	8	1442538	1445150	+	ZtritIPO323_04g12835;Alias=Mycgr3G101025
ZtritIPO323_04t01501	923.193	2.03368	0.147228	7.02093	2.2039e-12	5.47198e-11	1	3912147	3913682	-	ZtritIPO323_04g01501;Alias=Mycgr3G31949
ZtritIPO323_04t01463	3482.42	2.03075	0.156926	6.56835	5.08745e-11	1.18379e-09	1	3816588	3817259	-	ZtritIPO323_04g01463;Alias=Mycgr3G102657
ZtritIPO323_04t06795	467.948	2.02811	0.204905	5.01752	5.23422e-07	9.17055e-06	2	3637395	3638957	+	ZtritIPO323_04g06795;Alias=Mycgr3G35656
ZtritIPO323_04t06321	187.76	2.02079	0.331184	3.08223	0.00205459	0.0247014	2	2320825	2323220	+	ZtritIPO323_04g06321;Alias=Mycgr3G37219
ZtritIPO323_04t07197	336.434	2.01458	0.260457	3.89538	9.80447e-05	0.00140562	3	202134	203608	+	ZtritIPO323_04g07197;Alias=Mycgr3G91339
ZtritIPO323_04t07297	255.927	2.01016	0.219724	4.59738	4.27833e-06	7.01636e-05	3	503059	503984	+	ZtritIPO323_04g07297;Alias=Mycgr3G37766
ZtritIPO323_04t08511	152.501	1.99924	0.330691	3.02168	0.00251375	0.0297918	4	347262	347564	-	ZtritIPO323_04g08511
ZtritIPO323_04t04024	264.125	1.98314	0.249236	3.94463	7.99245e-05	0.0011583	12	1266719	1267338	-	ZtritIPO323_04g04024
ZtritIPO323_04t00556	373.523	1.97322	0.173804	5.59955	2.14908e-08	4.17691e-07	1	1577047	1578530	+	ZtritIPO323_04g00556
ZtritIPO323_04t02560	355.935	1.97317	0.233378	4.16996	3.04655e-05	0.000458461	10	562316	564040	-	ZtritIPO323_04g02560;Alias=Mycgr3G48882
ZtritIPO323_04t06748	2315.66	1.97174	0.10128	9.59454	8.42882e-22	3.16567e-20	2	3481597	3482457	-	ZtritIPO323_04g06748;Alias=Mycgr3G36961
ZtritIPO323_04t13420	754.125	1.9645	0.192164	5.01916	5.18978e-07	9.10466e-06	9	810515	812512	-	ZtritIPO323_04g13420;Alias=Mycgr3G75467
ZtritIPO323_04t02353	3874.29	1.95799	0.151182	6.33666	2.34792e-10	5.19152e-09	10	57993	58834	+	ZtritIPO323_04g02353;Alias=Mycgr3G105822
ZtritIPO323_04t07641	1372.93	1.95731	0.146506	6.53426	6.39264e-11	1.47245e-09	3	1506478	1507496	+	ZtritIPO323_04g07641;Alias=Mycgr3G56657
ZtritIPO323_04t09462	905.22	1.94703	0.150715	6.28359	3.30845e-10	7.23141e-09	5	101621	108595	-	ZtritIPO323_04g09462;Alias=Mycgr3G42010
ZtritIPO323_04t07491	671.519	1.92641	0.169214	5.47478	4.38053e-08	8.26105e-07	3	1157095	1158930	-	ZtritIPO323_04g07491
ZtritIPO323_04t00723	935.857	1.92345	0.205978	4.48323	7.35226e-06	0.00011768	1	1947659	1948201	-	ZtritIPO323_04g00723;Alias=Mycgr3G33479
ZtritIPO323_04t09959	915.335	1.92114	0.165705	5.55889	2.71492e-08	5.20836e-07	5	1455156	1456808	-	ZtritIPO323_04g09959;Alias=Mycgr3G86126
ZtritIPO323_04t10095	396.853	1.92004	0.226959	4.05377	5.03981e-05	0.000743316	5	1845191	1846050	+	ZtritIPO323_04g10095;Alias=Mycgr3G93371
ZtritIPO323_04t00253	5101.78	1.91339	0.0877818	10.4052	2.34664e-25	9.68659e-24	1	767597	769187	-	ZtritIPO323_04g00253;Alias=Mycgr3G65063
ZtritIPO323_04t11784	552.838	1.90339	0.164509	5.49143	3.98694e-08	7.57166e-07	7	1387791	1388945	-	ZtritIPO323_04g11784;Alias=Mycgr3G74111
ZtritIPO323_04t10093	366.853	1.89908	0.220395	4.07939	4.51537e-05	0.000668185	5	1841049	1841888	+	ZtritIPO323_04g10093;Alias=Mycgr3G72394
ZtritIPO323_04t12401	378.933	1.89585	0.202508	4.42375	9.70001e-06	0.000153599	8	378885	381251	+	ZtritIPO323_04g12401;Alias=Mycgr3G94952
ZtritIPO323_04t03679	2622.26	1.89436	0.138253	6.46901	9.86473e-11	2.24065e-09	12	306719	308224	+	ZtritIPO323_04g03679;Alias=Mycgr3G111414
ZtritIPO323_04t03027	244.065	1.88524	0.293793	3.01313	0.00258572	0.0305904	11	202399	206395	+	ZtritIPO323_04g03027;Alias=Mycgr3G49833
ZtritIPO323_04t12736	1373.74	1.86824	0.151864	5.71725	1.08261e-08	2.14162e-07	8	1248216	1249029	+	ZtritIPO323_04g12736
ZtritIPO323_04t11255	346.648	1.86119	0.226968	3.79432	0.00014805	0.00207566	6	2592673	2593787	+	ZtritIPO323_04g11255;Alias=Mycgr3G73568
ZtritIPO323_04t08091	713.413	1.84543	0.131909	6.4092	1.46287e-10	3.28357e-09	3	2648032	2649040	-	ZtritIPO323_04g08091;Alias=Mycgr3G108774
ZtritIPO323_04t11378	1941.22	1.84528	0.119078	7.09852	1.26099e-12	3.15437e-11	7	292727	293782	-	ZtritIPO323_04g11378;Alias=Mycgr3G100657
ZtritIPO323_04t01512	6115.91	1.84442	0.0911343	9.2657	1.93805e-20	6.96497e-19	1	3935363	3936458	+	ZtritIPO323_04g01512;Alias=Mycgr3G98664
ZtritIPO323_04t00650	239.108	1.8432	0.211515	3.98648	6.70621e-05	0.000979342	1	1806046	1806692	+	ZtritIPO323_04g00650
ZtritIPO323_04t05890	285.663	1.8362	0.232767	3.59245	0.000327585	0.00441627	2	1207411	1208492	-	ZtritIPO323_04g05890
ZtritIPO323_04t07151	286.964	1.81091	0.223251	3.63229	0.000280921	0.00381807	3	73975	75453	-	ZtritIPO323_04g07151;Alias=Mycgr3G108391
ZtritIPO323_04t01211	2580.35	1.80315	0.156292	5.13881	2.76485e-07	4.94151e-06	1	3170522	3171029	+	ZtritIPO323_04g01211;Alias=Mycgr3G102517
ZtritIPO323_04t04998	310.169	1.78708	0.233645	3.3687	0.000755231	0.00970086	16	473904	474980	-	ZtritIPO323_04g04998;Alias=Mycgr3G97765
ZtritIPO323_04t10856	2261.1	1.77995	0.186475	4.18261	2.88184e-05	0.000436632	6	1330374	1330872	+	ZtritIPO323_04g10856;Alias=Mycgr3G86506
ZtritIPO323_04t01170	817.681	1.76804	0.139961	5.48754	4.07568e-08	7.7189e-07	1	3054981	3056267	+	ZtritIPO323_04g01170;Alias=Mycgr3G89466
ZtritIPO323_04t11474	698.47	1.7589	0.160369	4.73218	2.22126e-06	3.72998e-05	7	533918	536767	-	ZtritIPO323_04g11474;Alias=Mycgr3G45397
ZtritIPO323_04t06587	225.175	1.74965	0.239738	3.12696	0.00176625	0.0213504	2	2982420	2983427	-	ZtritIPO323_04g06587;Alias=Mycgr3G91101
ZtritIPO323_04t08346	534.951	1.7434	0.146368	5.07895	3.7952e-07	6.74685e-06	3	3254384	3255967	+	ZtritIPO323_04g08346
ZtritIPO323_04t00110	343.469	1.74028	0.228836	3.23498	0.00121649	0.0151161	1	366450	369405	+	ZtritIPO323_04g00110;Alias=Mycgr3G88655
ZtritIPO323_04t03613	1621.74	1.73441	0.124322	5.90728	3.47803e-09	7.09061e-08	12	153205	155304	+	ZtritIPO323_04g03613;Alias=Mycgr3G22021
ZtritIPO323_04t02258	2083.59	1.73141	0.130242	5.61579	1.95664e-08	3.8196e-07	1	5776946	5777317	-	ZtritIPO323_04g02258;Alias=Mycgr3G33514
ZtritIPO323_04t11709	2046.36	1.72444	0.109171	6.63588	3.22574e-11	7.63921e-10	7	1184886	1186327	+	ZtritIPO323_04g11709;Alias=Mycgr3G74026
ZtritIPO323_04t11806	266.484	1.71971	0.21729	3.31222	0.000925576	0.0118011	7	1466176	1468122	+	ZtritIPO323_04g11806;Alias=Mycgr3G110233
ZtritIPO323_04t10304	727.022	1.71075	0.153781	4.62183	3.80361e-06	6.26093e-05	5	2429187	2431113	-	ZtritIPO323_04g10304;Alias=Mycgr3G109656
ZtritIPO323_04t11696	323.783	1.70891	0.206475	3.43338	0.000596102	0.0078073	7	1157830	1159087	-	ZtritIPO323_04g11696;Alias=Mycgr3G94484
ZtritIPO323_04t08936	1267.76	1.69572	0.158142	4.39938	1.08562e-05	0.000171094	4	1508366	1509232	-	ZtritIPO323_04g08936;Alias=Mycgr3G109129
ZtritIPO323_04t01716	367.116	1.68874	0.167381	4.11478	3.87543e-05	0.000578624	1	4429439	4430506	-	ZtritIPO323_04g01716;Alias=Mycgr3G66956
ZtritIPO323_04t04603	286.565	1.67879	0.195629	3.46977	0.000520907	0.00689013	14	257098	259373	+	ZtritIPO323_04g04603;Alias=Mycgr3G11476
ZtritIPO323_04t00071	955.221	1.67864	0.136294	4.97925	6.38319e-07	1.10817e-05	1	273593	275138	+	ZtritIPO323_04g00071;Alias=Mycgr3G64902
ZtritIPO323_04t09641	804.543	1.67283	0.160975	4.17971	2.91875e-05	0.000441723	5	619478	620641	-	ZtritIPO323_04g09641;Alias=Mycgr3G42036
ZtritIPO323_04t04466	1712.49	1.66867	0.153572	4.35413	1.33598e-05	0.000208091	13	922489	923384	-	ZtritIPO323_04g04466;Alias=Mycgr3G111710
ZtritIPO323_04t08516	867.36	1.66613	0.158718	4.1969	2.70596e-05	0.000412326	4	356910	357224	+	ZtritIPO323_04g08516
ZtritIPO323_04t07619	1124.05	1.6596	0.112884	5.84316	5.12192e-09	1.03943e-07	3	1461501	1461930	-	ZtritIPO323_04g07619
ZtritIPO323_04t03747	788.387	1.64509	0.175425	3.6773	0.000235714	0.00322998	12	525286	525656	-	ZtritIPO323_04g03747;Alias=Mycgr3G64146
ZtritIPO323_04t07934	849.495	1.64163	0.185192	3.46465	0.000530916	0.00700861	3	2240589	2242631	-	ZtritIPO323_04g07934;Alias=Mycgr3G23284
ZtritIPO323_04t04574	416.61	1.64111	0.187113	3.4263	0.000611871	0.00799812	14	169617	170282	-	ZtritIPO323_04g04574;Alias=Mycgr3G111734
ZtritIPO323_04t09935	18571.5	1.64079	0.142343	4.50171	6.74102e-06	0.000108548	5	1389996	1391529	-	ZtritIPO323_04g09935
ZtritIPO323_04t03715	497.657	1.63871	0.165289	3.86423	0.000111439	0.00158571	12	393694	395022	+	ZtritIPO323_04g03715
ZtritIPO323_04t01142	255.986	1.63329	0.182617	3.46786	0.000524618	0.00693234	1	2997031	2998208	+	ZtritIPO323_04g01142;Alias=Mycgr3G66216
ZtritIPO323_04t05713	2249.85	1.63164	0.112876	5.59583	2.19569e-08	4.25511e-07	2	735275	736054	+	ZtritIPO323_04g05713
ZtritIPO323_04t13009	808.575	1.63059	0.13655	4.61802	3.87416e-06	6.3692e-05	8	1922406	1923849	+	ZtritIPO323_04g13009
ZtritIPO323_04t12569	3899.94	1.62409	0.126085	4.94973	7.43164e-07	1.28516e-05	8	882954	883940	+	ZtritIPO323_04g12569;Alias=Mycgr3G105397
ZtritIPO323_04t02938	1328.51	1.62012	0.147919	4.19228	2.7617e-05	0.000418904	10	1544659	1545644	-	ZtritIPO323_04g02938;Alias=Mycgr3G27196
ZtritIPO323_04t08492	493.47	1.59093	0.158551	3.72705	0.000193738	0.00268514	4	210368	211106	+	ZtritIPO323_04g08492;Alias=Mycgr3G99780
ZtritIPO323_04t08834	2932.74	1.5873	0.118947	4.93752	7.91238e-07	1.36653e-05	4	1228418	1229567	-	ZtritIPO323_04g08834;Alias=Mycgr3G57921
ZtritIPO323_04t10923	1377.85	1.58602	0.130466	4.49176	7.06359e-06	0.000113605	6	1497071	1498397	+	ZtritIPO323_04g10923;Alias=Mycgr3G43487
ZtritIPO323_04t09423	446.608	1.58402	0.137663	4.24239	2.21151e-05	0.000339701	4	2814507	2815220	+	ZtritIPO323_04g09423;Alias=Mycgr3G40375
ZtritIPO323_04t08046	4058.13	1.58032	0.123072	4.71524	2.41424e-06	4.03878e-05	3	2510370	2511924	+	ZtritIPO323_04g08046;Alias=Mycgr3G70190
ZtritIPO323_04t09985	2385.76	1.5799	0.129569	4.47561	7.61948e-06	0.000121811	5	1515813	1517358	+	ZtritIPO323_04g09985;Alias=Mycgr3G72248
ZtritIPO323_04t12765	1818.55	1.57689	0.128614	4.48545	7.27595e-06	0.000116739	8	1305888	1306577	-	ZtritIPO323_04g12765;Alias=Mycgr3G95218
ZtritIPO323_04t00023	3635.3	1.57379	0.0918967	6.24386	4.26914e-10	9.25536e-09	1	153146	154358	-	ZtritIPO323_04g00023;Alias=Mycgr3G32337
ZtritIPO323_04t03084	3642.46	1.565	0.176805	3.19559	0.00139547	0.0170852	11	339581	340740	-	ZtritIPO323_04g03084;Alias=Mycgr3G111195
ZtritIPO323_04t03032	1518.57	1.56006	0.128508	4.3582	1.31136e-05	0.000204496	11	213239	214252	-	ZtritIPO323_04g03032
ZtritIPO323_04t03695	19622	1.55006	0.125693	4.37622	1.20756e-05	0.000189195	12	352708	353502	+	ZtritIPO323_04g03695;Alias=Mycgr3G106284
ZtritIPO323_04t11764	525.156	1.54812	0.1741	3.14832	0.00164214	0.0199121	7	1346994	1348009	-	ZtritIPO323_04g11764;Alias=Mycgr3G44817
ZtritIPO323_04t02895	1464.83	1.54592	0.154369	3.53644	0.000405552	0.00545083	10	1445965	1447668	-	ZtritIPO323_04g02895;Alias=Mycgr3G49166
ZtritIPO323_04t06236	1467.45	1.54145	0.0940869	5.75473	8.67779e-09	1.72946e-07	2	2133143	2134987	-	ZtritIPO323_04g06236;Alias=Mycgr3G84671
ZtritIPO323_04t11500	628.817	1.536	0.167013	3.20936	0.00133031	0.0163324	7	619176	619532	-	ZtritIPO323_04g11500;Alias=Mycgr3G105104
ZtritIPO323_04t01434	2449.68	1.5296	0.0914269	5.79266	6.9282e-09	1.39117e-07	1	3718949	3721130	+	ZtritIPO323_04g01434;Alias=Mycgr3G107391
ZtritIPO323_04t10820	2728.56	1.51573	0.0859179	6.00262	1.94163e-09	4.01361e-08	6	1229442	1231322	+	ZtritIPO323_04g10820;Alias=Mycgr3G100493
ZtritIPO323_04t10908	531.087	1.51384	0.159054	3.23061	0.00123528	0.0153066	6	1461910	1462659	+	ZtritIPO323_04g10908
ZtritIPO323_04t10175	812.06	1.5135	0.162653	3.15702	0.00159388	0.0193545	5	2032156	2034249	+	ZtritIPO323_04g10175;Alias=Mycgr3G72479
ZtritIPO323_04t11241	5057.28	1.51075	0.121547	4.2021	2.64451e-05	0.000403886	6	2519326	2521293	+	ZtritIPO323_04g11241;Alias=Mycgr3G86672
ZtritIPO323_04t08031	3088.67	1.50666	0.159815	3.17026	0.00152302	0.0185277	3	2471258	2472707	+	ZtritIPO323_04g08031;Alias=Mycgr3G108740
ZtritIPO323_04t00887	1368.98	1.50585	0.137224	3.68631	0.000227525	0.00312742	1	2336791	2337911	+	ZtritIPO323_04g00887;Alias=Mycgr3G65829
ZtritIPO323_04t11338	1285.27	1.50519	0.108783	4.644	3.41726e-06	5.63193e-05	7	196245	197904	-	ZtritIPO323_04g11338;Alias=Mycgr3G73635
ZtritIPO323_04t11903	1239.03	1.48721	0.110836	4.39573	1.10402e-05	0.000173788	7	1706323	1707547	-	ZtritIPO323_04g11903;Alias=Mycgr3G110274
ZtritIPO323_04t01767	7112.65	1.48335	0.159719	3.02625	0.00247608	0.0293977	1	4569384	4573116	+	ZtritIPO323_04g01767;Alias=Mycgr3G67035
ZtritIPO323_04t08799	743.126	1.46514	0.143105	3.25033	0.00115272	0.0144041	4	1139802	1140994	+	ZtritIPO323_04g08799;Alias=Mycgr3G41050
ZtritIPO323_04t05387	494.307	1.44356	0.147378	3.00966	0.00261537	0.0309137	19	245418	246599	+	ZtritIPO323_04g05387;Alias=Mycgr3G97959
ZtritIPO323_04t06778	1465.15	1.43465	0.141226	3.07771	0.00208599	0.0250563	2	3547614	3550084	-	ZtritIPO323_04g06778;Alias=Mycgr3G103493
ZtritIPO323_04t01897	2131.8	1.43075	0.103324	4.16893	3.06035e-05	0.000460018	1	4870634	4871528	-	ZtritIPO323_04g01897
ZtritIPO323_04t07290	747.416	1.43056	0.14513	2.96673	0.00300983	0.0353257	3	467993	470921	+	ZtritIPO323_04g07290
ZtritIPO323_04t09485	5826.8	1.42976	0.122937	3.4958	0.000472635	0.00630164	5	188894	190573	+	ZtritIPO323_04g09485;Alias=Mycgr3G24549
ZtritIPO323_04t08530	890.845	1.41852	0.120839	3.4635	0.000533191	0.00703168	4	385400	387059	+	ZtritIPO323_04g08530;Alias=Mycgr3G57559
ZtritIPO323_04t00509	2096.73	1.41044	0.12059	3.40361	0.000665025	0.00865052	1	1460212	1460995	-	ZtritIPO323_04g00509;Alias=Mycgr3G83481
ZtritIPO323_04t01540	1860.74	1.40109	0.134144	2.99	0.00278973	0.0328873	1	4005062	4006607	-	ZtritIPO323_04g01540
ZtritIPO323_04t08708	1898.12	1.39674	0.109757	3.61468	0.000300713	0.00406634	4	853001	853735	-	ZtritIPO323_04g08708;Alias=Mycgr3G39970
ZtritIPO323_04t11068	1905.53	1.34615	0.094143	3.67688	0.000236103	0.00323199	6	1933159	1938249	-	ZtritIPO323_04g11068;Alias=Mycgr3G60247
ZtritIPO323_04t02776	1596.51	-1.35593	0.105382	-3.37755	0.00073135	0.00944874	10	1063628	1065351	+	ZtritIPO323_04g02776;Alias=Mycgr3G101466
ZtritIPO323_04t05788	719.455	-1.38185	0.122375	-3.12029	0.00180674	0.0218002	2	938836	939439	+	ZtritIPO323_04g05788
ZtritIPO323_04t13661	1204.95	-1.41411	0.118599	-3.49163	0.000480075	0.00638806	9	1515961	1516611	+	ZtritIPO323_04g13661;Alias=Mycgr3G95852
ZtritIPO323_04t01380	5685.66	-1.41627	0.122671	-3.39337	0.000690396	0.00895432	1	3579418	3580806	-	ZtritIPO323_04g01380;Alias=Mycgr3G66524
ZtritIPO323_04t02370	6364.47	-1.42986	0.137621	-3.12346	0.00178736	0.0215859	10	89712	90041	-	ZtritIPO323_04g02370;Alias=Mycgr3G105825
ZtritIPO323_04t00701	2091.18	-1.45963	0.103916	-4.42314	9.72773e-06	0.000153855	1	1905323	1906085	-	ZtritIPO323_04g00701;Alias=Mycgr3G19317
ZtritIPO323_04t02222	3389.46	-1.49078	0.0820264	-5.98321	2.18786e-09	4.50166e-08	1	5685074	5686794	+	ZtritIPO323_04g02222;Alias=Mycgr3G67552
ZtritIPO323_04t01258	1099.19	-1.4935	0.129147	-3.82125	0.000132776	0.00187531	1	3307780	3308852	+	ZtritIPO323_04g01258;Alias=Mycgr3G66377
ZtritIPO323_04t04143	1888.4	-1.49545	0.117158	-4.22889	2.34847e-05	0.000359909	13	145320	147069	-	ZtritIPO323_04g04143;Alias=Mycgr3G51380
ZtritIPO323_04t11111	10817.6	-1.53707	0.0859184	-6.25095	4.07975e-10	8.85918e-09	6	2081038	2082578	-	ZtritIPO323_04g11111;Alias=Mycgr3G100586
ZtritIPO323_04t12904	783.203	-1.54938	0.137327	-4.00056	6.31921e-05	0.000924852	8	1628706	1630213	-	ZtritIPO323_04g12904;Alias=Mycgr3G87270
ZtritIPO323_04t01781	5267.14	-1.58198	0.202313	-2.87665	0.00401924	0.0465582	1	4616777	4620286	-	ZtritIPO323_04g01781;Alias=Mycgr3G107571
ZtritIPO323_04t03597	1561.56	-1.58743	0.112466	-5.22324	1.75821e-07	3.18077e-06	12	106892	107188	-	ZtritIPO323_04g03597
ZtritIPO323_04t03732	1142.55	-1.61014	0.104438	-5.84213	5.15386e-09	1.04432e-07	12	460125	462432	-	ZtritIPO323_04g03732;Alias=Mycgr3G111439
ZtritIPO323_04t03278	294.67	-1.61975	0.189989	-3.26203	0.00110618	0.0138747	11	838918	839175	+	ZtritIPO323_04g03278
ZtritIPO323_04t04298	766.761	-1.62027	0.171021	-3.62686	0.000286887	0.00389122	13	527001	527837	+	ZtritIPO323_04g04298;Alias=Mycgr3G97371
ZtritIPO323_04t02019	2314.49	-1.63889	0.121158	-5.27322	1.3405e-07	2.43832e-06	1	5199445	5200040	-	ZtritIPO323_04g02019;Alias=Mycgr3G54228
ZtritIPO323_04t10328	340.978	-1.677	0.165689	-4.08597	4.38937e-05	0.00065171	5	2482447	2485733	+	ZtritIPO323_04g10328;Alias=Mycgr3G86272
ZtritIPO323_04t07364	69348.7	-1.67925	0.110674	-6.13736	8.39024e-10	1.77849e-08	3	710883	711581	-	ZtritIPO323_04g07364;Alias=Mycgr3G103595
ZtritIPO323_04t08498	199.516	-1.68349	0.210157	-3.25227	0.00114488	0.0143195	4	319714	321387	-	ZtritIPO323_04g08498;Alias=Mycgr3G108932
ZtritIPO323_04t11941	2443.33	-1.69457	0.164814	-4.21426	2.50597e-05	0.000383606	7	1853479	1854515	+	ZtritIPO323_04g11941;Alias=Mycgr3G100840
ZtritIPO323_04t13047	372.013	-1.70426	0.191175	-3.68385	0.000229741	0.00315462	8	2014969	2015803	+	ZtritIPO323_04g13047;Alias=Mycgr3G110605
ZtritIPO323_04t03583	1750.45	-1.7046	0.146236	-4.81825	1.44824e-06	2.46608e-05	12	32088	33097	-	ZtritIPO323_04g03583;Alias=Mycgr3G101681
ZtritIPO323_04t02161	6649.45	-1.74866	0.103566	-7.22886	4.87062e-13	1.24406e-11	1	5530156	5532204	-	ZtritIPO323_04g02161;Alias=Mycgr3G67469
ZtritIPO323_04t01160	422.213	-1.76542	0.249073	-3.07308	0.0021186	0.0254022	1	3036100	3036876	+	ZtritIPO323_04g01160;Alias=Mycgr3G17787
ZtritIPO323_04t00182	35260.3	-1.77032	0.162152	-4.75062	2.02794e-06	3.41827e-05	1	577551	578981	+	ZtritIPO323_04g00182;Alias=Mycgr3G106780
ZtritIPO323_04t10309	11606.3	-1.78542	0.0883847	-8.88641	6.31126e-19	2.13574e-17	5	2437491	2438747	-	ZtritIPO323_04g10309;Alias=Mycgr3G104658
ZtritIPO323_04t05472	347.629	-1.82354	0.165591	-4.97332	6.58159e-07	1.13964e-05	2	38655	40677	-	ZtritIPO323_04g05472
ZtritIPO323_04t06004	94.3872	-1.85677	0.287434	-2.98076	0.00287535	0.0338368	2	1495860	1499402	-	ZtritIPO323_04g06004
ZtritIPO323_04t03232	585.907	-1.89742	0.192597	-4.65955	3.16897e-06	5.24868e-05	11	718308	719374	-	ZtritIPO323_04g03232;Alias=Mycgr3G111250
ZtritIPO323_04t05475	398.415	-1.89895	0.173785	-5.17274	2.3069e-07	4.15086e-06	2	43950	45871	+	ZtritIPO323_04g05475;Alias=Mycgr3G98933
ZtritIPO323_04t05580	661.262	-1.9008	0.138416	-6.50795	7.61844e-11	1.74231e-09	2	376442	378476	-	ZtritIPO323_04g05580;Alias=Mycgr3G36032
ZtritIPO323_04t05908	118.118	-1.96752	0.293074	-3.30126	0.000962509	0.0122337	2	1263116	1263897	+	ZtritIPO323_04g05908;Alias=Mycgr3G103159
ZtritIPO323_04t05754	9290.53	-1.9718	0.166014	-5.8537	4.80747e-09	9.77103e-08	2	840167	841603	-	ZtritIPO323_04g05754;Alias=Mycgr3G99007
ZtritIPO323_04t07446	565.138	-2.00746	0.136464	-7.38265	1.55166e-13	4.09668e-12	3	985675	987967	+	ZtritIPO323_04g07446;Alias=Mycgr3G39501
ZtritIPO323_04t11330	371.329	-2.04327	0.227474	-4.58631	4.51145e-06	7.3805e-05	7	133926	135275	+	ZtritIPO323_04g11330
ZtritIPO323_04t07354	490.274	-2.05993	0.146459	-7.23704	4.58589e-13	1.17358e-11	3	679112	680960	+	ZtritIPO323_04g07354;Alias=Mycgr3G85027
ZtritIPO323_04t03143	1262.29	-2.09967	0.201718	-5.45154	4.99343e-08	9.37709e-07	11	505325	506082	-	ZtritIPO323_04g03143;Alias=Mycgr3G111221
ZtritIPO323_04t07006	105.214	-2.12543	0.286345	-3.93033	8.48296e-05	0.00122672	21	12351	17421	+	ZtritIPO323_04g07006
ZtritIPO323_04t07880	110.434	-2.15778	0.284627	-4.06771	4.74769e-05	0.000701785	3	2114771	2117329	-	ZtritIPO323_04g07880;Alias=Mycgr3G39597
ZtritIPO323_04t07455	46.6968	-2.23989	0.431722	-2.87197	0.00407928	0.0472127	3	1055734	1056084	-	ZtritIPO323_04g07455;Alias=Mycgr3G85081
ZtritIPO323_04t02007	129.343	-2.24542	0.320746	-3.8829	0.000103218	0.00147503	1	5166854	5168461	+	ZtritIPO323_04g02007
ZtritIPO323_04t13322	30543.2	-2.29068	0.127604	-10.1147	4.75595e-24	1.90424e-22	9	577594	578260	+	ZtritIPO323_04g13322;Alias=Mycgr3G105677
ZtritIPO323_04t08470	278.76	-2.29492	0.176928	-7.3189	2.50018e-13	6.52346e-12	4	109781	111336	-	ZtritIPO323_04g08470;Alias=Mycgr3G40275
ZtritIPO323_04t01315	1145.61	-2.32714	0.130543	-10.1663	2.80349e-24	1.1327e-22	1	3436277	3437269	-	ZtritIPO323_04g01315;Alias=Mycgr3G107335
ZtritIPO323_04t06003	905.071	-2.33817	0.153756	-8.7032	3.22665e-18	1.05963e-16	2	1482665	1484422	-	ZtritIPO323_04g06003;Alias=Mycgr3G68239
ZtritIPO323_04t05755	78.1241	-2.35563	0.388474	-3.48963	0.00048369	0.00641696	2	842084	843802	+	ZtritIPO323_04g05755;Alias=Mycgr3G90509
ZtritIPO323_04t05473	222.274	-2.37406	0.315081	-4.36097	1.29486e-05	0.000202396	2	41114	43119	+	ZtritIPO323_04g05473;Alias=Mycgr3G67680
ZtritIPO323_04t00240	2917.71	-2.41842	0.111397	-12.733	3.87455e-37	2.38062e-35	1	726894	727416	+	ZtritIPO323_04g00240;Alias=Mycgr3G88749
ZtritIPO323_04t10385	120.264	-2.48242	0.274543	-5.3996	6.67885e-08	1.24544e-06	5	2641663	2642061	-	ZtritIPO323_04g10385
ZtritIPO323_04t05462	614.41	-2.49283	0.154792	-9.64409	5.20685e-22	1.97224e-20	2	24081	24491	+	ZtritIPO323_04g05462
ZtritIPO323_04t04653	504.62	-2.51641	0.137415	-11.0352	2.58358e-28	1.17969e-26	14	485010	486503	+	ZtritIPO323_04g04653;Alias=Mycgr3G78038
ZtritIPO323_04t12705	597.801	-2.54469	0.200961	-7.68651	1.51207e-14	4.17401e-13	8	1182678	1183136	-	ZtritIPO323_04g12705
ZtritIPO323_04t13160	102.437	-2.55865	0.345402	-4.51257	6.40466e-06	0.000103759	9	111542	111819	-	ZtritIPO323_04g13160;Alias=Mycgr3G105631
ZtritIPO323_04t02135	138.617	-2.67683	0.360513	-4.65124	3.29941e-06	5.44444e-05	1	5475714	5478014	+	ZtritIPO323_04g02135;Alias=Mycgr3G90170
ZtritIPO323_04t06766	8440.22	-2.7266	0.156285	-11.0478	2.24736e-28	1.03682e-26	2	3521737	3523446	-	ZtritIPO323_04g06766;Alias=Mycgr3G69117
ZtritIPO323_04t12706	586.157	-2.74057	0.21527	-8.08553	6.18928e-16	1.81766e-14	8	1184211	1184713	+	ZtritIPO323_04g12706;Alias=Mycgr3G95177
ZtritIPO323_04t03582	71.0055	-2.77497	0.373323	-4.75452	1.98919e-06	3.36145e-05	12	31110	31478	+	ZtritIPO323_04g03582;Alias=Mycgr3G96870
ZtritIPO323_04t06699	387.587	-2.89015	0.330093	-5.72613	1.0275e-08	2.03561e-07	2	3371612	3372956	+	ZtritIPO323_04g06699;Alias=Mycgr3G15121
ZtritIPO323_04t13144	932.755	-3.06703	0.182551	-11.323	1.00958e-29	4.94881e-28	9	3543	6264	+	ZtritIPO323_04g13144
ZtritIPO323_04t13302	88.1894	-3.08463	0.406282	-5.13098	2.88231e-07	5.14456e-06	9	507100	508295	+	ZtritIPO323_04g13302;Alias=Mycgr3G95592
ZtritIPO323_04t09359	22.1419	-3.11895	0.56693	-3.73758	0.000185798	0.00258584	4	2641538	2642647	+	ZtritIPO323_04g09359;Alias=Mycgr3G92880
ZtritIPO323_04t11138	746.793	-3.23123	0.149009	-14.9738	1.08875e-50	8.74479e-49	6	2230781	2231375	-	ZtritIPO323_04g11138;Alias=Mycgr3G94093
ZtritIPO323_04t04699	43.7869	-3.23796	0.681833	-3.28227	0.00102976	0.013014	14	692027	692921	-	ZtritIPO323_04g04699;Alias=Mycgr3G97613
ZtritIPO323_04t11303	5339.78	-3.25993	0.194862	-11.5976	4.23837e-31	2.16514e-29	7	58997	60903	+	ZtritIPO323_04g11303;Alias=Mycgr3G45546
ZtritIPO323_04t02819	1714.74	-3.29326	0.149425	-15.3472	3.6965e-53	3.11933e-51	10	1173673	1174694	-	ZtritIPO323_04g02819;Alias=Mycgr3G48689
ZtritIPO323_04t11120	270.151	-3.30216	0.192268	-11.9737	4.88213e-33	2.70097e-31	6	2115949	2116521	-	ZtritIPO323_04g11120;Alias=Mycgr3G29435
ZtritIPO323_04t03428	677.374	-3.41578	0.156316	-15.4544	7.04337e-54	6.13786e-52	11	1226402	1228309	-	ZtritIPO323_04g03428;Alias=Mycgr3G50133
ZtritIPO323_04t03573	806.436	-3.62058	0.177726	-14.7451	3.31002e-49	2.58085e-47	11	1605734	1606196	+	ZtritIPO323_04g03573;Alias=Mycgr3G96865
ZtritIPO323_04t06942	11.7835	-3.76884	0.914101	-3.02903	0.00245336	0.0291539	20	219562	220892	-	ZtritIPO323_04g06942
ZtritIPO323_04t03257	20.5419	-3.82596	0.829805	-3.40558	0.000660245	0.00860513	11	789211	791164	+	ZtritIPO323_04g03257;Alias=Mycgr3G111258
ZtritIPO323_04t06668	38.4881	-3.83008	0.581088	-4.87031	1.11421e-06	1.91194e-05	2	3212439	3213915	-	ZtritIPO323_04g06668;Alias=Mycgr3G35448
ZtritIPO323_04t11326	38.2792	-3.90804	0.519462	-5.59818	2.16611e-08	4.20389e-07	7	107877	108368	+	ZtritIPO323_04g11326;Alias=Mycgr3G44834
ZtritIPO323_04t06793	62.9703	-3.93386	0.392062	-7.48315	7.25634e-14	1.93885e-12	2	3621077	3622092	-	ZtritIPO323_04g06793
ZtritIPO323_04t04667	29.1786	-4.01552	0.751442	-4.01297	5.99587e-05	0.000878494	14	577460	578017	+	ZtritIPO323_04g04667;Alias=Mycgr3G51599
ZtritIPO323_04t03733	205.574	-4.04523	0.351674	-8.65925	4.74861e-18	1.548e-16	12	464670	465189	+	ZtritIPO323_04g03733;Alias=Mycgr3G96981
ZtritIPO323_04t04666	430.909	-4.07055	0.191369	-16.0452	6.17643e-58	5.96741e-56	14	573748	576901	-	ZtritIPO323_04g04666;Alias=Mycgr3G51580
ZtritIPO323_04t07991	735.346	-4.158	0.569271	-5.54743	2.89894e-08	5.54543e-07	3	2360338	2361636	+	ZtritIPO323_04g07991;Alias=Mycgr3G70129
ZtritIPO323_04t04651	52.9161	-4.25591	0.674379	-4.82801	1.37906e-06	2.35127e-05	14	475100	476073	-	ZtritIPO323_04g04651;Alias=Mycgr3G18496
ZtritIPO323_04t05756	5882.72	-4.27543	0.426097	-7.68703	1.50584e-14	4.16544e-13	2	845863	847041	+	ZtritIPO323_04g05756;Alias=Mycgr3G107908
ZtritIPO323_04t05577	10.6062	-4.32321	1.01178	-3.28452	0.00102156	0.0129226	2	345722	346006	+	ZtritIPO323_04g05577
ZtritIPO323_04t11332	327.765	-4.35051	0.305039	-10.9839	4.56952e-28	2.06527e-26	7	156915	157718	-	ZtritIPO323_04g11332;Alias=Mycgr3G44586
ZtritIPO323_04t06792	175.445	-4.37283	0.309001	-10.9153	9.74179e-28	4.35864e-26	2	3604918	3605785	-	ZtritIPO323_04g06792
ZtritIPO323_04t10596	71.2646	-4.45403	0.47907	-7.20986	5.60112e-13	1.42791e-11	6	519086	519649	-	ZtritIPO323_04g10596;Alias=Mycgr3G81070
ZtritIPO323_04t13146	117.851	-4.5951	1.12909	-3.18408	0.00145216	0.0177305	9	20148	21173	-	ZtritIPO323_04g13146;Alias=Mycgr3G27248
ZtritIPO323_04t11928	9373.83	-4.59662	0.185778	-19.3597	1.6874e-83	2.99975e-81	7	1771148	1771687	+	ZtritIPO323_04g11928;Alias=Mycgr3G19274
ZtritIPO323_04t04983	18.0725	-4.72686	0.935213	-3.98504	6.74681e-05	0.000984192	16	424393	435085	+	ZtritIPO323_04g04983
ZtritIPO323_04t10597	48.5207	-4.92815	0.615286	-6.38427	1.72216e-10	3.82693e-09	6	520022	520560	-	ZtritIPO323_04g10597
ZtritIPO323_04t12464	35.0763	-5.04485	0.614144	-6.58616	4.51346e-11	1.05761e-09	8	540783	541514	-	ZtritIPO323_04g12464;Alias=Mycgr3G94992
ZtritIPO323_04t03913	426.096	-5.19759	0.785856	-5.34142	9.22193e-08	1.7101e-06	12	992063	992641	-	ZtritIPO323_04g03913;Alias=Mycgr3G106385
ZtritIPO323_04t03252	186.925	-5.21582	0.265546	-15.8761	9.28408e-57	8.90537e-55	11	779634	780300	-	ZtritIPO323_04g03252;Alias=Mycgr3G96643
ZtritIPO323_04t10595	6.48988	-5.26722	1.49282	-2.85849	0.00425664	0.0490949	6	518060	518239	-	ZtritIPO323_04g10595
ZtritIPO323_04t08158	12.3729	-5.71389	1.30171	-3.62131	0.000293115	0.00397165	3	2818590	2820224	-	ZtritIPO323_04g08158
ZtritIPO323_04t11286	4.97936	-5.72558	1.61859	-2.91956	0.00350525	0.0409243	6	2664311	2664718	+	ZtritIPO323_04g11286
ZtritIPO323_04t06667	14.2172	-5.79787	1.10779	-4.33103	1.48412e-05	0.000230626	2	3211300	3211546	+	ZtritIPO323_04g06667
ZtritIPO323_04t05451	7.753	-5.9695	1.41803	-3.50452	0.000457435	0.0061112	19	483568	484289	+	ZtritIPO323_04g05451
ZtritIPO323_04t04986	8.33344	-6.04046	1.44099	-3.49791	0.000468922	0.0062584	16	438829	439211	-	ZtritIPO323_04g04986
ZtritIPO323_04t11126	12.4317	-6.47313	1.22721	-4.45983	8.20232e-06	0.000130815	6	2163228	2164665	-	ZtritIPO323_04g11126;Alias=Mycgr3G94089
ZtritIPO323_04t08634	5683.32	-16.133	1.02413	-14.7764	2.08045e-49	1.63169e-47	4	658876	659647	-	ZtritIPO323_04g08634
